# Divergence and introgression among the *virilis* group of *Drosophila*

**DOI:** 10.1101/2022.01.11.475832

**Authors:** Leeban H. Yusuf, Venera Tyukmaeva, Anneli Hoikkala, Michael G. Ritchie

## Abstract

Speciation with gene flow is now widely regarded as common. However, the frequency of introgression between recently diverged species and the evolutionary consequences of gene flow are still poorly understood. The *virilis* group of *Drosophila* contains around a dozen species that are geographically widespread and show varying levels of pre-zygotic and post-zygotic isolation. Here, we utilize de novo genome assemblies and whole-genome sequencing data to resolve phylogenetic relationships and describe patterns of introgression and divergence across the group. We suggest that the *virilis* group consists of three, rather than the traditional two, subgroups. We found evidence of pervasive phylogenetic discordance caused by ancient introgression events between distant lineages within the group, and much more recent gene flow between closely-related species. When assessing patterns of genome-wide divergence in species pairs across the group, we found no consistent genomic evidence of a disproportionate role for the X chromosome. Some genes undergoing rapid sequence divergence across the group were involved in chemical communication and may be related to the evolution of sexual isolation. We suggest that gene flow between closely-related species has potentially had an impact on lineage-specific adaptation and the evolution of reproductive barriers. Our results show how ancient and recent introgression confuse phylogenetic reconstruction, and suggest that shared variation can facilitate adaptation and speciation.
