## Supplementary tables for "Divergence and introgression among the *virilis* group of *Drosophila*": Suppl.Table1.xlsx

### Sheet: Sheet1
species	strain	year	sex	origin	BUSCO
D.borealis	FA13F5	2013	female	Fairbanks (Moose Creek), Alaska, USA	C:96.5%[S:94.5%,D:2.0%],F:2.3%,M:1.2%,n:2799
D.borealis	IP13.02	2013	female	Lake Itasca State Park, Minnesota, USA	C:91.4%[S:80.5%,D:10.9%],F:4.5%,M:4.1%,n:2799
D.ezoana	67OJ8	2008	female	Oulanka, Finland	C:95.8%[S:90.0%,D:5.8%],F:2.6%,M:1.6%,n:2799
D.flavomontana	ASH13F2	2013	female	Ashford, Washington, USA	C:95.0%[S:86.5%,D:8.5%],F:2.8%,M:2.2%,n:2799
D.flavomontana	8CMCX	2013	female	Crested Butte, Colorado, USA	C:95.8%[S:92.9%,D:2.9%],F:2.8%,M:1.4%,n:2799
D.kanekoi	E-13902	unknown	female	Hokkaido, Japan	C:95.0%[S:91.2%,D:3.8%],F:4.0%,M:1.0%,n:2799
D.lacicola	15010-0991.13	1949	female	Manitoba, Canada	C:96.6%[S:94.1%,D:2.5%],F:2.5%,M:0.9%,n:2799
D.littoralis	202OJ8	2008	female	Oulanka, Finland	C:97.2%[S:95.8%,D:1.4%],F:1.8%,M:1.0%,n:2799
D.littoralis	AB10-51	2010	female	Abhazia	C:97.4%[S:96.3%,D:1.1%],F:1.8%,M:0.8%,n:2799
D.lummei	1109	unknown	female	Muonio, Finland	C:92.9%[S:85.3%,D:7.6%],F:4.0%,M:3.1%,n:2799
D.lummei	15010-1011.01	1972	male	Russia, USSR	C:94.0%[S:85.9%,D:8.1%],F:2.7%,M:3.3%,n:2799
D.montana	KR1314	2013	female	Kamchatka, Russia	C:92.7%[S:82.9%,D:9.8%],F:3.4%,M:3.9%,n:2799
D.montana	FA13F9	2013	female	Fairbanks (Moose Creek), Alaska, USA	C:97.3%[S:95.5%,D:1.8%],F:1.7%,M:1.0%,n:2799
D.novamexicana	1031.4	1949	female	Moab, Utah, USA	C:96.2%[S:93.4%,D:2.8%],F:2.9%,M:0.9%,n:2799
D.novamexicana	1031.4	1949	male	Moab, Utah, USA	C:94.5%[S:87.5%,D:7.0%],F:4.2%,M:1.3%,n:2799
