## Supplementary tables for "Divergence and introgression among the *virilis* group of *Drosophila*": Suppl.Table2.xlsx

### Sheet: Small_Introns
Node_name	Theta	Node_Ages
DborealisDflavomontanaDlacicolaDmontanaDamericanaDnovamexicanaDlummeiDvirilisDezoanaDkanekoiDlittoralis	0.0058	0.0362
DborealisDflavomontanaDlacicolaDmontana	0.0061	0.0154
DborealisDflavomontana	0.0065	0.0123
DlacicolaDmontana	0.0128	0.0081
DamericanaDnovamexicanaDlummeiDvirilisDezoanaDkanekoiDlittoralis	0.0169	0.0346
DamericanaDnovamexicanaDlummeiDvirilis	0.0091	0.0193
DamericanaDnovamexicanaDlummei	0.0046	0.0117
DamericanaDnovamexicana	0.0054	0.0047
DezoanaDkanekoiDlittoralis	0.0107	0.0306
DezoanaDkanekoi	0.0147	0.0267

### Sheet: BPP_SupplementaryInfo
Node ages and theta estimates based on coding sequences from the X chromosome and autosomes.
Node_name	NodeAge_Xchromosome	Theta_Xchromosome	NodeAge_Autosomes	Theta_Autosomes
DborealisDflavomontanaDlacicolaDmontanaDamericanaDnovamexicanaDlummeiDvirilisDezoanaDkanekoiDlittoralis	0.0201835	0.0168948	0.0240435	0.00809
DborealisDflavomontanaDlacicolaDmontana	0.0076765	0.00772954	0.0084065	0.0080164
DborealisDflavomontana	0.0060585	0.0100074	0.00782	0.0192462
DlacicolaDmontana	0.0061445	0.0145309	0.004555	0.0091334
DamericanaDnovamexicanaDlummeiDvirilisDezoanaDkanekoiDlittoralis	0.0196005	0.026988	0.0210185	0.0226683
DamericanaDnovamexicanaDlummeiDvirilis	0.0116045	0.0065681	0.014097	0.0052255
DamericanaDnovamexicanaDlummei	0.0049685	0.0054917	0.007287	0.0052883
DamericanaDnovamexicana	0.001809	0.0063138	0.001879	0.0099966
DezoanaDkanekoiDlittoralis	0.0175072	0.0312044	0.016448	0.0232014
DezoanaDkanekoi	0.005763	0.250593	0.006766	0.256544
