## Supplementary tables for "Divergence and introgression among the *virilis* group of *Drosophila*": Suppl.Table3.xlsx

### Sheet: Table 1
Mean and standard deviation (SD) for admixture proportions (fd) estimated genome-wide. Trios tested for admixture shown in brackets.
Chromosome	mean(BFM)	SD(BFM)	mean(MLF)	SD(MLF)	mean(KEL)	SD(KEL)	mean(NAL)	SD(NAL)
2	0.0490342	0.0420237	0.0134139	0.0159823	0.0313722	0.0289877	0.00940792	0.00861139
3	0.0505075	0.040144	0.0178905	0.0162849	0.0359953	0.0267557	0.0178216	0.033938
4	0.0453787	0.0506455	0.0444362	0.0571105	0.0740772	0.0899768	0.00725482	0.0049725
5	0.0495002	0.0519064	0.0186951	0.0209871	0.0240587	0.0348323	0.0472678	0.0637462
x	0.033811	0.0320605	0.0782169	0.067955	0.0193582	0.0190673	0.00789021	0.00579366
