## Supplementary tables for "Divergence and introgression among the *virilis* group of *Drosophila*": Suppl.Table4.xlsx

### Sheet: MLF_Dmelanogaster_introgressed_
Genes introgressed between D.montana - D.lacicola - D.flavomontana	Genes introgressed between D.borealis - D.montana - D.flavomontana	Genes introgressed between D.kanekoi - D.ezoana - D.littoralis	Genes introgressed between D. novamexicana - D.americana - D.lummei
ArfGAP3	CG10226	CG11841	CG10041
CG10543	CG43163	CG11842	CG32532
CG11109	CG5789	CTPsyn	CG33346
CG11327	Gagr	Hdc	CG4194
CG12219	Hsp70Aa	KP78a	CG5541
CG1275	Hsp70Ab	Kif3C	ChAT
CG14397	Hsp70Ba	Mp	Nepl16
CG2901	Hsp70Bb	d	Npc1a
CG44329	Hsp70Bbb	fw	chas
CG5104	Hsp70Bc	gukh	fw
CG6700	Mdr49	mus101	pan
CG6984	Mdr50	nerfin-2
CG7518	Mdr65
CrebA	Nlg4
CycT	Pmp70
DCX-EMAP	Tfb1
EloA	btsz
GEFmeso	ckn
Gr93a	eIF3a
Lrch	kek1
PIG-T	stwl
Pdp1	tai
Pura	tn
Spt20	vn
Vha44
ZIPIC
chn
ct
lilli
nocte
prominin-like
sha
stwl
