## Supplementary tables for "Divergence and introgression among the *virilis* group of *Drosophila*": Suppl.Table5.xlsx

### Sheet: Table4
Comparisons	Crossability (Throckmorton 1982)	Premating Isolation (Yukilevich 2014)	Biogeography (Yukilevich 2014, Throckmorton 1982)	dXY (coding)	dXY (non-coding)	Fst (coding)	Fst (non-coding)	D-statistic	TMRCA	TMRCA(upper)	TMRCA(lower)
Americana v.s. Borealis	Not tested	Not estimated	sympatric	0.0626836	0.0662722	0.5736	0.526442	0.0796517	8.96145	9.95833	7.94921
Americana v.s. Ezoana	O	Not estimated	allopatric	0.0550802	0.0564179	0.561828	0.466415	0.0648606	8.5435	9.56171	7.58629
Americana v.s. Flavomontana	O	Not estimated	sympatric	0.0620148	0.0657129	0.613253	0.559851	0.0847731	8.96145	9.95833	7.94921
Americana v.s. Kanekoi	Not tested	Not estimated	allopatric	0.0608679	0.0634638	0.618672	0.554035	0.0662439	8.5435	9.56171	7.58629
Americana v.s. Lacicola	O	1	sympatric	0.0614813	0.0645511	0.63204	0.571278	0.0981539	8.96145	9.95833	7.94921
Americana v.s. Littoralis	O	0.756485	allopatric	0.0573708	0.0614514	0.528895	0.484132	0.0509988	8.5435	9.56171	7.58629
Americana v.s. Lummei	FF	Not estimated	allopatric	0.0297021	0.0338423	0.336914	0.303038	Not estimated	2.90051	3.09239	2.71243
Americana v.s. Montana	SS	Not estimated	sympatric	0.0608233	0.0643153	0.572396	0.520479	0.0995062	8.96145	9.95833	7.94921
Americana v.s. Novamexicana	FF	0.427035	allopatric	0.0226623	0.0257048	0.273912	0.222304	Not estimated	1.16204	1.4317	0.899484
Americana v.s. Virilis	FF	0.644288	allopatric	0.0440949	0.0479009	0.519047	0.450332	Not estimated	4.77345	5.47726	4.07299
Borealis v.s. Ezoana	O	Not estimated	allopatric	0.0567482	0.0568164	0.500704	0.410518	Not estimated	8.96145	9.95833	7.94921
Borealis v.s. Flavomontana	O	Not estimated	sympatric	0.0330159	0.0364231	0.355476	0.311403	Not estimated	3.04538	3.4835	2.62554
Borealis v.s. Kanekoi	Not tested	Not estimated	allopatric	0.0622751	0.0638119	0.551822	0.489242	0.00454358	8.96145	9.95833	7.94921
Borealis v.s. Lacicola	O	1	sympatric	0.0362313	0.0388179	0.346911	0.287177	Not estimated	3.81538	4.28036	3.35945
Borealis v.s. Littoralis	O	1	allopatric	0.0594307	0.0622232	0.542665	0.496567	0.003851	8.96145	9.95833	7.94921
Borealis v.s. Lummei	Not tested	Not estimated	allopatric	0.0617784	0.0656239	0.604427	0.566006	0.0586607	8.96145	9.95833	7.94921
Borealis v.s. Montana	FF	0.994595	sympatric	0.0348202	0.0381588	0.343112	0.300694	Not estimated	3.81538	4.28036	3.35945
Borealis v.s. Novamexicana	Not tested	Not estimated	sympatric	0.0652344	0.0693824	0.65501	0.617178	0.0413453	8.96145	9.95833	7.94921
Borealis v.s. Virilis	SS	Not estimated		0.0621321	0.064221	0.560631	0.500169	Not estimated	8.96145	9.95833	7.94921
Ezoana v.s. Flavomontana	O	Not estimated	allopatric	0.0560261	0.0562066	0.539516	0.442797	0.793152	8.96145	9.95833	7.94921
Ezoana v.s. Kanekoi	Not tested	0.9945	sympatric	0.0514354	0.0521261	0.510461	0.399741	Not estimated	6.61155	7.54161	5.71988
Ezoana v.s. Lacicola	O	Not estimated	allopatric	0.0555362	0.0551962	0.548755	0.438215	0.796675	8.96145	9.95833	7.94921
Ezoana v.s. Littoralis	O	0.84125	sympatric	0.049438	0.0507715	0.433206	0.346987	0.110736	7.55792	8.45168	6.6535
Ezoana v.s. Lummei	Not tested	1	sympatric	0.0531081	0.0543886	0.524409	0.440152	0.0415528	8.5435	9.56171	7.58629
Ezoana v.s. Montana	O	Not estimated	sympatric	0.0546196	0.0545776	0.494886	0.398089	0.797032	8.96145	9.95833	7.94921
Ezoana v.s. Novamexicana	O	Not estimated	allopatric	0.0567691	0.0584825	0.595922	0.513951	0.0288113	8.5435	9.56171	7.58629
Ezoana v.s. Virilis	O	0.9645	sympatric	0.0561502	0.056509	0.555047	0.446838	Not estimated	8.5435	9.56171	7.58629
Flavomontana v.s. Kanekoi	Not tested	Not estimated	allopatric	0.0615919	0.0632729	0.59045	0.522543	Not estimated	8.96145	9.95833	7.94921
Flavomontana v.s. Lacicola	PS	Not estimated	sympatric	0.0346821	0.0373521	0.382635	0.31223	0.0836296	3.81538	4.28036	3.35945
Flavomontana v.s. Littoralis	PS	Not estimated	allopatric	0.0586846	0.0615852	0.572554	0.522621	0.00817302	8.96145	9.95833	7.94921
Flavomontana v.s. Lummei	Not tested	Not estimated	allopatric	0.0611155	0.0650193	0.635943	0.593021	0.0610898	8.96145	9.95833	7.94921
Flavomontana v.s. Montana	FF	Not estimated	sympatric	0.0332358	0.036902	0.369434	0.322999	0.0730025	3.81538	4.28036	3.35945
Flavomontana v.s. Novamexicana	Not tested	Not estimated	sympatric	0.0645311	0.0687649	0.687143	0.64486	0.0458233	8.96145	9.95833	7.94921
Flavomontana v.s. Virilis	SS	Not estimated		0.0615114	0.0637055	0.600098	0.533742	Not estimated	8.96145	9.95833	7.94921
Kanekoi v.s. Lacicola	Not tested	Not estimated	allopatric	0.0611666	0.0621671	0.605249	0.527898	0.773462	8.96145	9.95833	7.94921
Kanekoi v.s. Littoralis	Not tested	0.5515	allopatric	0.0564619	0.0588433	0.503741	0.444247	Not estimated	7.55792	8.45168	6.6535
Kanekoi v.s. Lummei	Not tested	0.722053	sympatric	0.058957	0.0614102	0.580299	0.522975	Not estimated	8.5435	9.56171	7.58629
Kanekoi v.s. Montana	Not tested	Not estimated	sympatric	0.060156	0.0615143	0.548378	0.480013	0.775643	8.96145	9.95833	7.94921
Kanekoi v.s. Novamexicana	Not tested	Not estimated	allopatric	0.0626171	0.0655858	0.645544	0.589696	Not estimated	8.5435	9.56171	7.58629
Kanekoi v.s. Virilis	O	0.69166	sympatric	0.0616791	0.0630578	0.609889	0.533013	Not estimated	8.5435	9.56171	7.58629
Lacicola v.s. Littoralis	SS	Not estimated	allopatric	0.0582881	0.0605919	0.522682	0.46465	0.00813921	8.96145	9.95833	7.94921
Lacicola v.s. Lummei	Not tested	Not estimated	allopatric	0.0607349	0.0640879	0.598475	0.547691	0.0438788	8.96145	9.95833	7.94921
Lacicola v.s. Montana	FF	0.946687	sympatric	0.0276904	0.0304997	0.223762	0.166309	Not estimated	2.0009	2.37449	1.63948
Lacicola v.s. Novamexicana	PS	1	allopatric	0.0640984	0.0677818	0.660637	0.609561	0.0319677	8.96145	9.95833	7.94921
Lacicola v.s. Virilis	O	0.799458	allopatric	0.0609078	0.062507	0.61575	0.540281	Not estimated	8.96145	9.95833	7.94921
Littoralis v.s. Lummei	Not tested	0.629	sympatric	0.0555331	0.0594833	0.556485	0.518368	0.0255137	8.5435	9.56171	7.58629
Littoralis v.s. Montana	SS	0.784	sympatric	0.0574117	0.0601305	0.537098	0.487205	0.775168	8.96145	9.95833	7.94921
Littoralis v.s. Novamexicana	O	0.788918	allopatric	0.0592978	0.0637674	0.614671	0.577891	0.015067	8.5435	9.56171	7.58629
Littoralis v.s. Virilis	FF	0.682292	allopatric	0.0575949	0.0602295	0.52008	0.461112	Not estimated	8.5435	9.56171	7.58629
Lummei v.s. Montana	Not tested	Not estimated	sympatric	0.0602859	0.064128	0.603631	0.561917	Not estimated	8.96145	9.95833	7.94921
Lummei v.s. Novamexicana	O	Not estimated	allopatric	0.0308794	0.0353075	0.441496	0.414679	Not estimated	2.90051	3.09239	2.71243
Lummei v.s. Virilis	FF	Not estimated		0.0410558	0.0446039	0.461166	0.404196	Not estimated	4.77589	5.47726	4.07299
Montana v.s. Novamexicana	PS	1	sympatric	0.0635402	0.0676844	0.654635	0.613432	Not estimated	8.96145	9.95833	7.94921
Montana v.s. Virilis	PS	Not estimated		0.0600776	0.0619345	0.557995	0.491352	Not estimated	8.96145	9.95833	7.94921
Novamexicana v.s. Virilis	FF	0.50746	allopatric	0.0452764	0.0492923	0.554275	0.495459	Not estimated	4.77589	5.47726	4.07299
