## Supplementary tables for "Divergence and introgression among the *virilis* group of *Drosophila*": Suppl.Table7.xlsx

### Sheet: BranchSiteTest_LittoralisPhylad
Showing P-values and adjusted p-values for orthologs for branch-site test in the littoralis phylad.
Genenames	P-value	Adjusted p-value (FDR)
OG0000012	2.9e-05	0.000886433
OG0000017	0	0
OG0000034	0	0
OG0000041	0	0
OG0000049	3.1e-05	0.000942331
OG0000050	0	0
OG0000051	1e-06	4.33e-05
OG0000052	0	0
OG0000053	2.2e-05	0.000699676
OG0000054	0	0
OG0000058	0	0
OG0000081	0	0
OG0000084	0.000126	0.00318006
OG0000098	0	0
OG0000110	0	0
OG0000113	0.000384	0.00828536
OG0000114	6.4e-05	0.00178745
OG0000117	0	0
OG0000131	1.3e-05	0.00043881
OG0000144	0	0
OG0000146	6e-06	0.00022611
OG0000167	0	0
OG0000177	4.3e-05	0.00124519
OG0000190	0	0
OG0000192	0	0
OG0000226	6.3e-05	0.0017685
OG0000236	0	0
OG0000248	0.000396	0.00847779
OG0000299	0	0
OG0000312	0	0
OG0000313	0	0
OG0000326	0	0
OG0000328	0	0
OG0000358	6e-06	0.00022611
OG0000365	3e-06	0.000121368
OG0000374	0	0
OG0000375	2e-06	8.53e-05
OG0000388	0	0
OG0000394	0	0
OG0000396	0.000111	0.00282742
OG0000434	0	0
OG0000441	6e-06	0.00022611
OG0000457	0	0
OG0000490	0	0
OG0000491	0.000323	0.00710858
OG0000514	0.000449	0.00928721
OG0000522	5.5e-05	0.00155985
OG0000526	0	0
OG0000528	0	0
OG0000535	0.000463	0.00950532
OG0000543	3.3e-05	0.000981438
OG0000548	0	0
OG0000550	0	0
OG0000616	0	0
OG0000624	2.8e-05	0.000860648
OG0000644	0.000204	0.0048172
OG0000677	0	0
OG0000689	0.000226	0.00524663
OG0000712	1.9e-05	0.000618568
OG0000714	0.000243	0.00554766
OG0000718	8.2e-05	0.00217954
OG0000782	5.6e-05	0.00158006
OG0000783	0	0
OG0000804	0	0
OG0000809	0	0
OG0000830	1.2e-05	0.000415245
OG0000839	0	0
OG0000850	0	0
OG0000950	4e-06	0.0001572
OG0000951	2e-05	0.000643509
OG0000974	3.2e-05	0.000967385
OG0000976	0.000147	0.0036597
OG0000999	0.000387	0.00831748
OG0001045	1.7e-05	0.000563458
OG0001103	0.000346	0.00758443
OG0001192	3.4e-05	0.00100036
OG0001208	0.000206	0.00484364
OG0001228	7.8e-05	0.00210371
OG0001291	0.000305	0.0067394
OG0001314	0	0
OG0001340	8e-05	0.0021367
OG0001358	2.2e-05	0.000699676
OG0001366	0	0
OG0001406	0.000401	0.00855156
OG0001429	0.000446	0.00925997
OG0001538	0	0
OG0001542	1.1e-05	0.00038549
OG0001556	0	0
OG0001573	2.4e-05	0.000750273
OG0001579	0	0
OG0001581	0	0
OG0001590	0.000155	0.00379027
OG0001651	0	0
OG0001665	0.000152	0.0037335
OG0001811	0.000137	0.00344189
OG0001819	0.000363	0.0079255
OG0001824	0.000204	0.0048172
OG0001826	0.00046	0.0094791
OG0001842	0	0
OG0001877	4.7e-05	0.00135389
OG0001918	0.000239	0.00547907
OG0001919	0	0
OG0001946	4e-06	0.0001572
OG0001989	0	0
OG0002033	8.8e-05	0.00229467
OG0002157	5e-06	0.000193732
OG0002158	3e-06	0.000121368
OG0002173	3.3e-05	0.000981438
OG0002185	0.000251	0.00568314
OG0002202	2e-06	8.53e-05
OG0002256	2.4e-05	0.000750273
OG0002316	3.4e-05	0.00100036
OG0002336	0	0
OG0002354	0	0
OG0002365	0	0
OG0002411	8e-06	0.000289579
OG0002436	0	0
OG0002448	0	0
OG0002464	0.000149	0.00367622
OG0002486	0	0
OG0002520	3e-06	0.000121368
OG0002608	0	0
OG0002647	2e-05	0.000643509
OG0002754	0	0
OG0002866	2.7e-05	0.000834573
OG0002888	0	0
OG0002929	7e-06	0.000258483
OG0002991	1e-06	4.33e-05
OG0003043	1e-06	4.33e-05
OG0003218	7.2e-05	0.00198072
OG0003230	0.000108	0.00276379
OG0003316	0	0
OG0003338	0	0
OG0003372	0.000235	0.00540992
OG0003490	1.3e-05	0.00043881
OG0003536	0.000219	0.00510567
OG0003538	0.000178	0.00429542
OG0003680	0.000278	0.00619253
OG0003689	0	0
OG0003698	4.3e-05	0.00124519
OG0003765	3e-06	0.000121368
OG0003774	1.3e-05	0.00043881
OG0003810	0	0
OG0003822	0	0
OG0003838	1.9e-05	0.000618568
OG0004017	0.000436	0.00908664
OG0004018	0	0
OG0004045	0	0
OG0004102	0.000374	0.00810137
OG0004175	0	0
OG0004184	0.000487	0.00996087
OG0004220	1.3e-05	0.00043881
OG0004221	0.000148	0.003668
OG0004260	0	0
OG0004302	0	0
OG0004403	3e-06	0.000121368
OG0004498	0	0
OG0004537	0	0
OG0004578	0	0
OG0004688	7.8e-05	0.00210371
OG0004698	9.6e-05	0.00249147
OG0004787	7.4e-05	0.00202561
OG0004919	1e-05	0.000352692
OG0004946	0	0
OG0005063	0	0
OG0005157	0.000262	0.00588377
OG0005210	0	0
OG0005246	2.3e-05	0.000727276
OG0005262	1e-05	0.000352692
OG0005263	6e-06	0.00022611
OG0005270	0.000248	0.00563841
OG0005321	9e-06	0.000321545
OG0005363	8e-06	0.000289579
OG0005407	0	0
OG0005414	1.8e-05	0.00059303
OG0005496	1.5e-05	0.000503232
OG0005533	1e-06	4.33e-05
OG0005560	0	0
OG0005566	0	0
OG0005650	0	0
OG0005712	3e-06	0.000121368
OG0005729	0	0
OG0005775	0	0
OG0005821	0.000108	0.00276379
OG0005880	4e-06	0.0001572
OG0005979	0.000227	0.00524771
OG0006014	0	0
OG0006153	8.6e-05	0.0022532
OG0006178	0	0
OG0006237	0.000255	0.00575004
OG0006331	0.000403	0.00856103
OG0006332	0.000422	0.00884922
OG0006414	0	0
OG0006456	0.000105	0.00271225
OG0006496	5e-06	0.000193732
OG0006713	0	0
OG0006735	5.5e-05	0.00155985
OG0006756	0	0
OG0006776	0.000368	0.00800291
OG0006796	0	0
OG0006850	0.000179	0.00430069
OG0006917	0.000412	0.00871855
OG0007009	4e-05	0.00117064
OG0007022	8.3e-05	0.00219551
OG0007303	0.000162	0.00392654
OG0007465	7e-06	0.000258483
OG0007494	0.0002	0.00476364
OG0007508	0	0
OG0007539	8.4e-05	0.00221133
OG0007572	0	0
OG0007676	0.000184	0.0044016
OG0007685	0	0
OG0007784	1e-06	4.33e-05
OG0007816	5e-05	0.00143281

### Sheet: BranchSiteTest_VirilisPhylad
Showing P-values and adjusted p-values for orthologs for branch-site test in the virilis phylad.
Genename	P-value	Adjusted p-value (FDR)
OG0000012	2.3e-05	0.000622635
OG0000013	0	0
OG0000017	0	0
OG0000020	2e-06	7.01711e-05
OG0000041	0	0
OG0000050	0	0
OG0000051	0	0
OG0000052	0	0
OG0000054	0	0
OG0000058	0	0
OG0000081	0	0
OG0000110	0	0
OG0000113	0	0
OG0000117	0	0
OG0000131	2e-06	7.01711e-05
OG0000144	0	0
OG0000158	1e-06	3.75563e-05
OG0000167	0	0
OG0000177	9e-06	0.00026665
OG0000190	0	0
OG0000192	0	0
OG0000207	3.8e-05	0.000979005
OG0000211	8e-06	0.00024104
OG0000230	1e-06	3.75563e-05
OG0000236	0	0
OG0000247	0.000196	0.00439188
OG0000261	0.000219	0.00482614
OG0000297	0.000114	0.00267825
OG0000312	0	0
OG0000313	0	0
OG0000316	6e-05	0.00148828
OG0000326	0	0
OG0000328	4.3e-05	0.00107662
OG0000348	0	0
OG0000365	6.3e-05	0.00155546
OG0000375	0	0
OG0000388	0	0
OG0000394	0	0
OG0000396	9.4e-05	0.00224799
OG0000434	0	0
OG0000441	6e-06	0.000189337
OG0000457	0	0
OG0000507	0	0
OG0000522	0	0
OG0000526	0	0
OG0000535	0	0
OG0000543	2e-06	7.01711e-05
OG0000548	0	0
OG0000577	3e-05	0.000788128
OG0000593	1e-06	3.75563e-05
OG0000624	7e-06	0.000215786
OG0000625	4e-06	0.000130871
OG0000650	0.000476	0.00968896
OG0000712	2e-05	0.000555521
OG0000720	1e-06	3.75563e-05
OG0000721	0.000317	0.00665056
OG0000752	1.5e-05	0.000430081
OG0000755	5e-06	0.000160633
OG0000782	3.2e-05	0.000836549
OG0000783	3e-06	0.000101904
OG0000804	0	0
OG0000830	2e-06	7.01711e-05
OG0000839	0	0
OG0000850	0	0
OG0000851	0	0
OG0000877	0	0
OG0000942	0	0
OG0000950	3e-06	0.000101904
OG0000974	3e-05	0.000788128
OG0000976	0	0
OG0000999	2e-06	7.01711e-05
OG0001000	2.8e-05	0.00074662
OG0001115	0.000235	0.00509453
OG0001159	0.000269	0.00576135
OG0001166	0.00048	0.00969636
OG0001177	4e-06	0.000130871
OG0001239	0.00012	0.00280684
OG0001281	0.000331	0.0068954
OG0001314	0	0
OG0001340	7e-06	0.000215786
OG0001344	2.9e-05	0.000769438
OG0001366	0	0
OG0001369	0.000211	0.00470821
OG0001373	0.000246	0.00528999
OG0001400	0.00041	0.00847492
OG0001550	6e-06	0.000189337
OG0001556	0	0
OG0001573	0	0
OG0001654	2.2e-05	0.000601672
OG0001665	0.000169	0.00388481
OG0001758	0.000215	0.00475766
OG0001772	0.000375	0.00778161
OG0001811	0.000492	0.00986405
OG0001824	0.000226	0.00493958
OG0001842	0	0
OG0001904	0	0
OG0001918	0	0
OG0001919	0	0
OG0001989	0	0
OG0002033	0	0
OG0002041	4e-06	0.000130871
OG0002158	1e-05	0.000294641
OG0002173	1e-06	3.75563e-05
OG0002185	0.000148	0.00341681
OG0002202	0	0
OG0002263	9.9e-05	0.00234652
OG0002354	0	0
OG0002381	0	0
OG0002411	5e-06	0.000160633
OG0002415	0	0
OG0002448	0	0
OG0002464	3.9e-05	0.000995153
OG0002486	0	0
OG0002499	0.000177	0.00403394
OG0002519	8e-06	0.00024104
OG0002520	3e-06	0.000101904
OG0002608	0	0
OG0002647	1.1e-05	0.000320563
OG0002743	2.2e-05	0.000601672
OG0002754	0	0
OG0002837	7e-06	0.000215786
OG0002888	0	0
OG0002908	1e-06	3.75563e-05
OG0002910	0	0
OG0002929	0	0
OG0002960	0.000318	0.00665056
OG0002991	0	0
OG0003043	0	0
OG0003171	2.7e-05	0.000723573
OG0003195	4.2e-05	0.00106155
OG0003230	0	0
OG0003251	2.2e-05	0.000601672
OG0003293	0.000171	0.00391392
OG0003442	0	0
OG0003476	0	0
OG0003487	2e-06	7.01711e-05
OG0003490	8e-06	0.00024104
OG0003536	1.9e-05	0.0005333
OG0003698	9e-06	0.00026665
OG0003729	0.000449	0.00920968
OG0003765	4e-06	0.000130871
OG0003810	0	0
OG0003822	0	0
OG0003824	0	0
OG0003830	3.8e-05	0.000979005
OG0004018	1.9e-05	0.0005333
OG0004119	0.000304	0.00640803
OG0004175	0	0
OG0004177	0.000281	0.00597041
OG0004234	7e-05	0.00171243
OG0004246	0	0
OG0004302	0	0
OG0004306	8e-06	0.00024104
OG0004358	4e-05	0.00101581
OG0004403	3e-06	0.000101904
OG0004498	0	0
OG0004530	1e-06	3.75563e-05
OG0004578	0	0
OG0004593	2e-06	7.01711e-05
OG0004598	0	0
OG0004639	0	0
OG0004726	0.000188	0.00424832
OG0004745	0	0
OG0004946	0	0
OG0004947	2e-06	7.01711e-05
OG0005065	0.000271	0.00578097
OG0005098	0	0
OG0005121	1e-06	3.75563e-05
OG0005210	0	0
OG0005246	2.4e-05	0.000646424
OG0005260	1.9e-05	0.0005333
OG0005263	4e-06	0.000130871
OG0005285	0.000475	0.00968896
OG0005321	1e-06	3.75563e-05
OG0005363	1.1e-05	0.000320563
OG0005407	0	0
OG0005414	2e-06	7.01711e-05
OG0005451	7e-06	0.000215786
OG0005533	0	0
OG0005548	0.000222	0.00487212
OG0005566	0	0
OG0005650	0	0
OG0005663	2.3e-05	0.000622635
OG0005677	0	0
OG0005682	3.3e-05	0.000858483
OG0005712	9.7e-05	0.00230938
OG0005729	0	0
OG0005775	0	0
OG0005821	8.8e-05	0.00212355
OG0005917	0	0
OG0005973	3e-06	0.000101904
OG0006014	0	0
OG0006038	6e-06	0.000189337
OG0006145	0	0
OG0006173	3.9e-05	0.000995153
OG0006320	0.000182	0.00413024
OG0006332	0.000138	0.0031998
OG0006414	0	0
OG0006498	0	0
OG0006530	0.00029	0.00613718
OG0006735	0	0
OG0006741	0	0
OG0006756	0	0
OG0006776	0.000246	0.00528999
OG0006796	0	0
OG0006828	0	0
OG0006850	0.000478	0.00969268
OG0006865	9.2e-05	0.00221007
OG0006932	5e-06	0.000160633
OG0007022	4.3e-05	0.00107662
OG0007112	0.000214	0.00475526
OG0007208	0.000193	0.00434291
OG0007251	0	0
OG0007313	0	0
OG0007345	0	0
OG0007465	0.000128	0.00298089
OG0007508	0	0
OG0007665	0	0
OG0007685	0	0

### Sheet: BranchSiteTest_MontanaPhylad
Showing P-values and adjusted p-values for orthologs for branch-site test in the montana phylad.
Genename	P-value	Adjusted p-value
OG0000017	0	0
OG0000041	0	0
OG0000050	0	0
OG0000054	0	0
OG0000058	0	0
OG0000081	0	0
OG0000098	0	0
OG0000110	0	0
OG0000113	0.000228	0.00415578
OG0000131	2e-06	6.44e-05
OG0000144	0	0
OG0000148	0	0
OG0000159	4.2e-05	0.000937071
OG0000167	0	0
OG0000177	4.9e-05	0.0010754
OG0000190	0	0
OG0000192	0	0
OG0000211	0.000204	0.0038488
OG0000215	0.00032	0.00558582
OG0000226	0	0
OG0000236	0	0
OG0000248	0.0003	0.00527157
OG0000288	0	0
OG0000299	2e-06	6.44e-05
OG0000312	2.3e-05	0.000544806
OG0000313	0	0
OG0000316	0.00041	0.00688928
OG0000326	0	0
OG0000328	0	0
OG0000356	0	0
OG0000358	0	0
OG0000365	4e-06	0.000118176
OG0000367	0	0
OG0000374	0	0
OG0000375	0	0
OG0000388	0	0
OG0000394	1e-06	3.4e-05
OG0000396	6.3e-05	0.00132843
OG0000434	0	0
OG0000441	5e-06	0.00014377
OG0000457	8e-06	0.000218355
OG0000490	0	0
OG0000491	3e-06	9.22e-05
OG0000507	0	0
OG0000526	0	0
OG0000528	0	0
OG0000535	0	0
OG0000550	0	0
OG0000570	0	0
OG0000593	0	0
OG0000616	1.1e-05	0.000292807
OG0000677	0	0
OG0000680	2.8e-05	0.000654591
OG0000712	1.9e-05	0.000477397
OG0000714	4e-06	0.000118176
OG0000718	2e-06	6.44e-05
OG0000720	0	0
OG0000747	0	0
OG0000749	1.8e-05	0.000456538
OG0000750	7e-06	0.000197063
OG0000752	8.2e-05	0.00168288
OG0000754	0	0
OG0000755	3e-06	9.22e-05
OG0000782	2e-05	0.00049105
OG0000783	9.2e-05	0.00185275
OG0000787	0.00036	0.00616471
OG0000788	4.3e-05	0.000955417
OG0000804	0	0
OG0000830	8e-06	0.000218355
OG0000839	0	0
OG0000846	0	0
OG0000940	8.8e-05	0.00179233
OG0000942	0	0
OG0000950	0	0
OG0001000	0	0
OG0001005	0	0
OG0001103	0	0
OG0001192	0	0
OG0001207	0	0
OG0001229	0.000383	0.0064965
OG0001250	0.00039	0.00659443
OG0001265	0.000548	0.00882214
OG0001314	0	0
OG0001329	3e-06	9.22e-05
OG0001340	2e-06	6.44e-05
OG0001341	0.000292	0.00514782
OG0001345	0.000231	0.00419624
OG0001358	0.000611	0.00977782
OG0001366	0	0
OG0001368	0.000216	0.00399117
OG0001384	7e-06	0.000197063
OG0001400	2e-06	6.44e-05
OG0001406	1e-06	3.4e-05
OG0001408	2e-05	0.00049105
OG0001436	0	0
OG0001538	0	0
OG0001556	0	0
OG0001573	0	0
OG0001579	0	0
OG0001581	0	0
OG0001590	0	0
OG0001651	0	0
OG0001676	4e-05	0.000899916
OG0001732	4.8e-05	0.00105777
OG0001772	0.00022	0.00403734
OG0001807	0.000349	0.00601262
OG0001811	2.7e-05	0.000633969
OG0001824	0.000129	0.00253151
OG0001835	1e-06	3.4e-05
OG0001883	0	0
OG0001918	0.00035	0.00601262
OG0001919	0	0
OG0001959	0	0
OG0001989	5.1e-05	0.00111474
OG0002033	0	0
OG0002093	0	0
OG0002124	2e-06	6.44e-05
OG0002158	6e-06	0.000171606
OG0002173	8.6e-05	0.00175826
OG0002195	5.7e-05	0.00122596
OG0002199	0.00021	0.00390716
OG0002231	2.2e-05	0.000528098
OG0002253	0	0
OG0002256	3e-05	0.000692318
OG0002263	0.000543	0.00878405
OG0002336	0	0
OG0002354	0	0
OG0002371	0.000462	0.00764361
OG0002381	0	0
OG0002411	7e-06	0.000197063
OG0002427	4e-05	0.000899916
OG0002436	0	0
OG0002448	0	0
OG0002464	0.000119	0.00235244
OG0002482	0.000101	0.0020114
OG0002486	0	0
OG0002520	5e-06	0.00014377
OG0002608	0	0
OG0002647	1.3e-05	0.000339325
OG0002698	1e-06	3.4e-05
OG0002754	0	0
OG0002866	0	0
OG0002886	8e-06	0.000218355
OG0002915	1.2e-05	0.000316294
OG0002923	2.4e-05	0.000566
OG0002940	6.8e-05	0.00142827
OG0002978	2.1e-05	0.000510937
OG0003018	0.000246	0.00442389
OG0003166	9.2e-05	0.00185275
OG0003171	2e-05	0.00049105
OG0003206	1.5e-05	0.000384071
OG0003235	0	0
OG0003243	2.1e-05	0.000510937
OG0003338	0	0
OG0003361	6.2e-05	0.00131768
OG0003372	0	0
OG0003406	0.000471	0.00776861
OG0003446	9e-05	0.00182615
OG0003473	0	0
OG0003490	3e-06	9.22e-05
OG0003508	0.000226	0.00413334
OG0003538	7.3e-05	0.00152732
OG0003560	0.000179	0.003401
OG0003564	2.2e-05	0.000528098
OG0003580	0.000284	0.00502325
OG0003645	2e-06	6.44e-05
OG0003698	3e-06	9.22e-05
OG0003729	0.000235	0.00425453
OG0003764	1e-06	3.4e-05
OG0003765	4e-06	0.000118176
OG0003767	0	0
OG0003810	0	0
OG0003822	0	0
OG0003834	0.000506	0.00829501
OG0003838	2.9e-05	0.000675035
OG0003911	3.6e-05	0.00082022
OG0003930	0.000431	0.00715274
OG0003988	0	0
OG0004009	2e-05	0.00049105
OG0004017	0.000198	0.00374875
OG0004020	8e-05	0.00165446
OG0004044	0.000521	0.00851494
OG0004045	0	0
OG0004048	8e-05	0.00165446
OG0004102	0	0
OG0004133	1.4e-05	0.000360182
OG0004175	0	0
OG0004233	0.000372	0.00632989
OG0004246	0	0
OG0004260	2e-06	6.44e-05
OG0004302	0	0
OG0004312	0	0
OG0004331	0.000136	0.00264954
OG0004382	0	0
OG0004403	3e-06	9.22e-05
OG0004422	1.3e-05	0.000339325
OG0004430	5.2e-05	0.001132
OG0004483	1.1e-05	0.000292807
OG0004578	1e-06	3.4e-05
OG0004614	0	0
OG0004633	0.000622	0.00992431
OG0004763	7.5e-05	0.00156308
OG0004775	0.000159	0.00306431
OG0004787	0	0
OG0004896	0.000313	0.00548209
OG0004919	0	0
OG0004946	0	0
OG0005063	0	0
OG0005107	0	0
OG0005126	0	0
OG0005210	1e-06	3.4e-05
OG0005244	1e-06	3.4e-05
OG0005246	4e-06	0.000118176
OG0005261	0.000205	0.00385414
OG0005262	1e-06	3.4e-05
OG0005263	8e-06	0.000218355
OG0005291	9.7e-05	0.00194615
OG0005321	8e-06	0.000218355
OG0005339	0.000328	0.00568921
OG0005363	1e-05	0.00026885
OG0005380	1e-06	3.4e-05
OG0005407	0	0
OG0005431	2.2e-05	0.000528098
OG0005455	0.00021	0.00390716
OG0005496	3e-06	9.22e-05
OG0005512	0	0
OG0005560	0.000236	0.00425829
OG0005566	0	0
OG0005572	0	0
OG0005591	5.5e-05	0.00119248
OG0005621	0.000214	0.00396786
OG0005650	0	0
OG0005699	0.000269	0.00478945
OG0005728	0.000369	0.00629877
OG0005735	0.000426	0.00709165
OG0005802	0.000566	0.00908472
OG0005821	0.00022	0.00403734
OG0005822	5e-06	0.00014377
OG0005906	0	0
OG0005939	3.4e-05	0.000777949
OG0006019	0.000107	0.00212302
OG0006026	0.00016	0.00307257
OG0006086	2e-05	0.00049105
OG0006091	1e-05	0.00026885
OG0006128	6e-05	0.00128534
OG0006151	0.000138	0.00267879
OG0006153	0	0
OG0006182	0.000101	0.0020114
OG0006219	0.000544	0.00878405
OG0006263	3e-05	0.000692318
OG0006280	0.000543	0.00878405
OG0006291	0.000282	0.00500434
OG0006332	0.000532	0.00866838
OG0006667	1.9e-05	0.000477397
OG0006713	0	0
OG0006735	0	0
OG0006741	6.1e-05	0.00130157
OG0006756	0	0
OG0006776	1.2e-05	0.000316294
OG0006796	0	0
OG0006834	0.000321	0.00558582
OG0006850	0.000268	0.0047875
OG0006989	0.000425	0.00709165
OG0007137	1e-06	3.4e-05
OG0007147	4.6e-05	0.00101787
OG0007168	4e-06	0.000118176
OG0007245	5.6e-05	0.00120929
OG0007266	0.000134	0.00262006
OG0007465	0	0
OG0007494	1.4e-05	0.000360182
OG0007539	0.000257	0.0046063
OG0007556	0.00035	0.00601262
OG0007572	0	0
OG0007584	6.3e-05	0.00132843
OG0007685	0	0
OG0007733	0	0
OG0007797	0	0
OG0007816	5e-06	0.00014377
